# FPCountR: Absolute protein quantification using fluorescence measurements

**DOI:** 10.1101/2021.12.06.471413

**Authors:** Eszter Csibra, Guy-Bart Stan

**Affiliations:** Department of Bioengineering, Imperial College Centre for Synthetic Biology (IC-CSynB), Imperial College London, London, UK, SW7 2AY

**Author notes:** **Correspondence:** Eszter Csibra and Guy-Bart Stan.

**Keywords:** absolute quantification, calibration, engineering biology, fluorescent proteins, microplate reader, synthetic biology

## Abstract

This paper presents a generalisable method for the calibration of fluorescence readings on microplate readers, in order to convert arbitrary fluorescence units into absolute units. FPCountR relies on the generation of bespoke fluorescent protein (FP) calibrants, assays to determine protein concentration and activity, and a corresponding analytical workflow. We systematically characterise the assay protocols for accuracy, sensitivity and simplicity, and describe a novel ‘ECmax’ assay that outperforms the others and even enables accurate calibration without requiring the purification of FPs. To obtain cellular protein concentrations, we consider methods for the conversion of optical density to either cell counts or alternatively to cell volumes, as well as examining how cells can interfere with protein counting via fluorescence quenching, which we quantify and correct for the first time. Calibration across different instruments, disparate filter sets and mismatched gains is demonstrated to yield equivalent results. It also reveals that mCherry absorption at 600nm does not confound cell density measurements unless expressed to over 100,000 proteins per cell. FPCountR is presented as pair of open access tools (protocol and R package) to enable the community to use this method, and ultimately to facilitate the quantitative characterisation of synthetic microbial circuits.
