## Supplementary Tables for "FPCountR: Absolute protein quantification using fluorescence measurements"

### Sheet: Supplementary Table 1
Buffer	Protein	Set	microBCA (ng/µl)	A280 (ng/µl)	ECmax (ng/µl)	A280 Reference (ng/µl)	microBCA error	ECmax error
T5N15	mGFPm3	set1	19.98	14.66	13.04	14.66	1.36	0.89
T5N15_pi	mGFPm3	set1	21.25	22.18	12.4	14.66	1.45	0.85
T5N15	mTagBFP2	set1	19.28	8.65	7.17	8.65	2.23	0.83
T5N15_pi	mTagBFP2	set1	17.69	12.63	5.47	8.65	2.05	0.63
T5N15	mTagBFP2	set2	17.64	7.41	6.4	7.41	2.38	0.86
T5N15_pi	mTagBFP2	set2	13.62	8.55	5.59	7.41	1.84	0.75
T5N15	mGFPm3	set2	24.97	14.34	11.75	14.34	1.74	0.82
T5N15_pi	mGFPm3	set2	18.95	7.45	11.66	14.34	1.32	0.81
T5N15	mCherry	set1	12.91	4.9	5.35	4.9	2.64	1.09
T5N15_pi	mCherry	set1	11.18	6.23	5.19	4.9	2.28	1.06
T5N15	mCherry	set2	10.94	5.6	5.64	5.6	1.95	1.01
T5N15_pi	mCherry	set2	7.89	5.07	5.3	5.6	1.41	0.95

### Sheet: Supplementary Table 2
Method	Buffer	RMSE1
microBCA	T5N15	3.40352
microBCA	T5N15_pi2	3.6961
A280	T5N15	0.627561
A280	T5N15_pi	3.1489
ECmax	T5N15	0.122883
ECmax	T5N15_pi	0.162353

### Sheet: Supplementary Table 3
		A280			ECmax
	baseline	scatter	correction preferred	baseline	scatter	correction preferred
mtagbfp2	340	333	scatter	500	333	scatter
gfpmut3	340	333	scatter	340	333	scatter
mcherry	340	315	scatter	700	315	scatter

### Sheet: Supplementary Table 4
slug	EC280 (M-1cm-1)	ECmax (M-1cm-1)	ECmax/EC280
mtagbfp2	28880	50600	1.75
mgfpmut3	21890	89400	4.08
mcherry	34380	72000	2.09
average	27383	64190	2.34

### Sheet: Supplementary Table 5
Calibrant	Method	Assay	Buffer	Set 11,4	Set 2	Set 3	Set 4	Mean2	Stdev3	CV4
mTagBFP2	purified	ECmax	T5N15pi	1.66293	1.07855	1.01483	0.906623	1	0.0869176	0.0869176
mGFPm3	purified	ECmax	T5N15pi	1.07024	1.00164	1.01031	0.9178	1	0.0627166	0.0627166
mCherry	purified	ECmax	T5N15pi	0.954217	1.10157	0.954824	0.989386	1	0.0696815	0.0696815
mTagBFP2	sonicated	ECmax	T50N300pi	0.954335	0.948834	1.0826	0.796332	0.945526	0.1171	0.123847
mGFPm3	sonicated	ECmax	T50N300pi	0.88999	0.90493	0.93044	0.884513	0.902468	0.0205473	0.0227679
mCherry	sonicated	ECmax	T50N300pi	0.949323	0.996782	1.07923	0.934443	0.989944	0.0651892	0.0658514
mTagBFP2	chemical	ECmax	T50N300pi	0.731982	0.729093	0.606158	NA	0.689078	0.0718249	0.104233
mGFPm3	chemical	ECmax	T50N300pi	0.887604	0.761542	NA	NA	0.824573	0.0891388	0.108103
mCherry	chemical	ECmax	T50N300pi	0.634149	0.835629	0.62407	NA	0.697949	0.11934	0.170987
TurboGFP5	commercial	ECmax	T5N15pi	0.934977	0.964928	NA	NA	0.949952	0.0211786	0.0222944
TurboGFP (normalised)5	commercial	ECmax	T5N15pi	0.88306	0.911348	NA	NA	0.897204	0.0200026	0.0222944
fluorescein5	commercial	NA	NaOH	2.06954	1.70683	1.74177	1.56559	1.77093	0.213144	0.120357
fluorescein (normalised)5	commercial	NA	NaOH	0.77899	0.642463	0.655617	0.5893	0.666593	0.080229	0.120357

### Sheet: Supplementary Table 6
Note	Protein	Slug1	ID2	EC3	4QY	Brightness5	Ex max6	Em max7	Spectrum available?	Comments on suitability of FP for comparison with GFPmut3	Supplier / Catalogue Number	Sequence available and verified	Purification method	Purity	QC for Purity	Format	Concentration assay	Suitable as fluorescence calibrant?	QC for light absorbance activity	QC for fluorescence activity	Listed Price (May 2022)	Price per calibration (10µg) in GBP8	Comments on commercial FP stock	URL
GFP used in paper	GFPmut3	gfpmut3	A2OWC	89400	0.39	34.866	500	513	yes		NONE AVAILABLE COMMERCIALLY
GFPs available commercially	EGFP	egfp	R9NL8	55900	0.6	33.54	488	507	yes	Can't expect that the conversion factor will be exactly the same as GFPmut3, but it is the closest in specs to GFPmut3 of the commercial GFPs.	abcam ab51992 (previously Biovision 4999-100)	yes	His tag purification	0.97	SDS-PAGE	Lyophilised from solution in PBS	Not specified	"Suitable for calibration of fluorometers"	Not specified	Maximal excitation/emission given at 488/509 nm. Unclear if this is checked for each batch.	£315 for 100µg	31.5		https://www.abcam.com/egfp-protein-his-tag-ab51992.html
											abcam ab134853	yes	His tag purification	0.95	SDS-PAGE	1mg/ml solution in PBS/glycerol	Not specified	Not tested for fluorescence; stated purpose is as size standard for SDS-PAGE	Not specified	Not specified	£200 for 50µg	40	Not tested for fluorescence activity. General info section lists absorbance peak at 395nm akin to avGFP, but properties makes it clear this is EGFP, suggesting this is a mistake in the text for absorbance properties.	https://www.abcam.com/recombinantenhanced-gfp-protein-his-tag-ab134853.html
											Novus Bio / BioTechne (Oxford) NBP1-99915	yes	His tag purification	0.97	SDS-PAGE	Lyophilised	Not specified	Applications include "in vitro assay".	Not specified	"Excitation and emission spectra identical to that of avGFP with excitation 488nm and emission at 507nm." Unclear if this is checked for each batch.	$449 for 100µg	35.995	States that spectra identical to avGFP but quotes excitation/emission maxima that are equivalent to EGFP. Protein sequence is identical to EGFP, suggesting this is a mistake in the text for calling it avGFP.	https://www.novusbio.com/products/egfp-recombinant-protein_nbp1-99915
	TurboGFP	turbogfp	A315M	70000	0.53	37.1	482	502	yes	Can't expect that the conversion factor will be exactly the same as GFPmut3, but should be approximately the same.	Thermo Pierce 88899	yes	His tag purification	Not specified	Not specified	0.5µg/ml solution	Not specified	Not specified but fluorescence spectra provided.	Not specified	Not specified	Discontinued (March 2022: £100 for 20µg)	50		https://www.thermofisher.com/order/catalog/product/88899
											Evrogen FP552	yes	Lot to lot variation in tagging and purification method.	Not specified	Not specified	1mg/ml solution in PBS	Chromophore absorption	Stated as suitable for quantitative fluoresence calibration.	Not specified	"Spectral properties identical to that of TurboGFP." Unclear if this is checked for each batch.	€130 for 100µg	11.021	Lot to lot variation in how it is purified.	https://evrogen.com/products/recombinants/rTurboGFP.shtml
	AcGFP1	acgfp1	6ORKJ	50000	0.55	27.5	475	505	no	No spectra available for this AcGFP1. There are 22 amino acid changes between AcGFP1 and GFPmut3. Takara Bio's properties for AcGFP1 differs from FPbase's by >30% (EC:32,500, QY = 0.78).	TakaraBio 632502	yes	His tag purification	Predominant band at 30-35 kDa	SDS-PAGE	1mg/ml solution in PBS/EDTA/glycerol	Not specified	"Can be used as standard for fluorometry"	Ratio between absorbance at 280nm and 475nm verified to be >1.5.	Not specified	£430 for 100µg	43		https://www.takarabio.com/products/gene-function/fluorescent-proteins/recombinant-fluorescent-proteins
	avGFP	avgfp	1XF1B	25000	0.79	19.75	395	509	yes	Absorbs more highly in the UV than at 485 nm.	abcam ab84191	yes	Not specified, protein contains no tags	0.95	SDS-PAGE	1mg/ml solution in Tris/glycerol	Bradford assay	"Suitable for functional studies." Includes protocol for serial dilution calibration of plate reader.	Not specified	Qualitatively determined as actively fluorescent. Excitation/Emission peaks not verified.	£280 for 100µg	28		https://www.abcam.com/recombinant-a-victoria-gfp-protein-ab84191.html
											Novus Bio / BioTechne (Oxford) NBC1-22949	yes	Not specified, protein contains no tags	0.95	SDS-PAGE	1mg/ml solution in Tris/glycerol	Not specified	Not specified. Stated applications only in PAGE (as size marker) and in immunofluorescence (as protein that binds anti-GFP antibodies).	Not specified	Not specified	$329 for 100µg	26.375		https://www.novusbio.com/products/gfp-recombinant-protein_nbc1-22949
											enQuire Bio / fisher scientific 16047590	yes	His tag purification	0.9	SDS-PAGE	Solution in Tris/glycerol	Not specified	Not specified	Not specified	Not specified	£750 for 100µg	75		https://www.fishersci.co.uk/shop/products/product/16047590
											enQuire Bio / fisher scientific 16007600	yes	His tag purification. Purified from yeast.	0.9	SDS-PAGE	Solution in Tris/glycerol	Not specified	Not specified	Not specified	Not specified	£850 for 100µg	85		https://www.fishersci.co.uk/shop/products/product/16007600
	Q80R	q80r	799YV	NA	NA	NA	NA	NA	no	No information is available on EC or spectrum.	TakaraBio 632373	yes	Proprietary purification method	Single, sharp band at 27kDa	SDS-PAGE	1mg/ml solution in Tris/EDTA	BCA method in triplicate, correct to -+10%	"Suitable for use for fluorimeter calibration"	Not specified	Not specified	£419 for 100µg	41.9		https://www.takarabio.com/products/gene-function/fluorescent-proteins/recombinant-fluorescent-proteins
	alphaGFP	alphagfp	B28N7	30000	0.79	23.7	395	506	no	Absorbs more highly in the UV than at 485 nm.	Thermo A42613	yes	His tag purification	0.9	SDS-PAGE	Lyophilised from solution in PBS	BCA assay	Not specified	Not specified	Not specified	£139 for 50µg	13.9		https://www.thermofisher.com/antibody/product/Aequorea-victoria-GFP-His-tag-Recombinant-Protein/A42613
											Sino Biological / Stratech 13105-S07E	yes	Not specified	0.9	SDS-PAGE	Lyophilised or solution in PBS/trehalose/mannitol/Tween80	Not specified	Not specified	Not specified	Not specified	£170 for 100µg	17	Claims to have sequence equivalent to alphaGFP but description suggests it may actually be supplier's proprietary 'GFPSpark' that is more similar to EGFP. Unclear if suitable as fluorescence calibrant.	https://www.sinobiological.com/recombinant-proteins/aequorea-victoria-gfp-13105-s07e
	GFPSpark	NA	NA	NA	NA	NA	487	508	no	No information on FPbase. Image of spectra and ex_mas/em_max available from supplier.	Sino Biological / Stratech 69001-S08E	sequence available from supplier. closest sequence is EGFP (4 mismatches)	His tag purification	0.97	SDS-PAGE	Lyophilised or solution in PBS/trehalose/mannitol/Tween80	Not specified	Not specified	Not specified	Not specified	£240 for 50µg	48	Based on GFP that isn't in literature. Claims to be based on avGFP based, actually based on alphaGFP according to specified Genbank sequence, final protein sequence has closest match to EGFP. Unclear if suitable as fluorescence calibrant.	https://www.sinobiological.com/recombinant-proteins/aequorea-victoria-gfp-69001-s08e

### Sheet: Supplementary Table 7
calibrant	instrument	pathlength	volume	OD600/particle	particles/OD600	OD700/particle	particles/OD700
		(cm)	(µl)		(particles/ml)/(OD/cm)		(particles/ml)/(OD/cm)
microspheres	cuvette	1	1000	7.55e-10	1320000000	6.28e-10	1590000000
microspheres	plate reader 1	0.607	200	1.3e-09	2330000000	1.11e-09	2740000000
microspheres	plate reader 2	0.607	200	1.32e-09	2300000000	1.12e-09	2720000000

### Sheet: Supplementary Table 8
OD600	wavelength (nm)	Relative OD (OD/OD600)
(cm-1)
0.05	300	4.37
0.05	350	3
0.05	400	2.19
0.05	450	1.69
0.05	500	1.37
0.05	550	1.15
0.05	600	1
0.05	650	0.89
0.05	700	0.82
0.05	750	0.76
0.05	800	0.72
0.15	300	3.68
0.15	350	2.74
0.15	400	2.12
0.15	450	1.69
0.15	500	1.38
0.15	550	1.16
0.15	600	1
0.15	650	0.88
0.15	700	0.79
0.15	750	0.71
0.15	800	0.66
0.5	300	3.08
0.5	350	2.47
0.5	400	2.01
0.5	450	1.66
0.5	500	1.38
0.5	550	1.17
0.5	600	1
0.5	650	0.86
0.5	700	0.75
0.5	750	0.66
0.5	800	0.59
1.5	300	1.85
1.5	350	1.66
1.5	400	1.51
1.5	450	1.39
1.5	500	1.26
1.5	550	1.13
1.5	600	1
1.5	650	0.88
1.5	700	0.78
1.5	750	0.69
1.5	800	0.61

### Sheet: Supplementary Table 9
Protein sequences
His-mCherry		MVHHHHHHGSGVSKGEEDNMAIIKEFMRFKVHMEGSVNGHEFEIEGEGEGRPYEGTQTAKLKVTKGGPLPFAWDILSPQFMYGSKAYVKHPADIPDYLKLSFPEGFKWERVMNFEDGGVVTVTQDSSLQDGEFIYKVKLRGTNFPSDGPVMQKKTMGWEASSERMYPEDGALKGEIKQRLKLKDGGHYDAEVKTTYKAKKPVQLPGAYNVNIKLDITSHNEDYTIVEQYERAEGRHSTGGMDELYK
His-mGFPmut3		MVHHHHHHGSGSKGEELFTGVVPILVELDGDVNGHKFSVSGEGEGDATYGKLTLKFICTTGKLPVPWPTLVTTFGYGVQCFARYPDHMKQHDFFKSAMPEGYVQERTIFFKDDGNYKTRAEVKFEGDTLVNRIELKGIDFKEDGNILGHKLEYNYNSHNVYIMADKQKNGIKVNFKIRHNIEDGSVQLADHYQQNTPIGDGPVLLPDNHYLSTQSKLSKDPNEKRDHMVLLEFVTAAGITHGMDELYK
His-mTagBFP2		MVHHHHHHGSGVSKGEELIKENMHMKLYMEGTVDNHHFKCTSEGEGKPYEGTQTMRIKVVEGGPLPFAFDILATSFLYGSKTFINHTQGIPDFFKQSFPEGFTWERVTTYEDGGVLTATQDTSLQDGCLIYNVKIRGVNFTSNGPVMQKKTLGWEAFTETLYPADGGLEGRNDMALKLVGGSHLIANAKTTYRSKKPAKNLKMPGVYYVDYRLERIKEANNETYVEQHEVAVARYCDLPSKLGHKLN
Plasmid DNA sequences
pS361_ara_mCherry		AAGAAACCAATTGTCCATATTGCATCAGACATTGCCGTCACTGCGTCTTTTACTGGCTCTTCTCGCTAACCAAACCGGTAACCCCGCTTATTAAAAGCATTCTGTAACAAAGCGGGACCAAAGCCATGACAAAAACGCGTAACAAAAGTGTCTATAATCACGGCAGAAAAGTCCACATTGATTATTTGCACGGCGTCACACTTTGCTATGCCATAGCATTTTTATCCATAAGATTAGCGGATCCTACCTGACGCTTTTTATCGCAACTCTCTACTGTTTCTCCATACCCGTTTTTTGGGCTAACAGGAGGAATTAACCATGGTTCACCATCATCATCACcacGGTtcgggcGTCTCGAAAGGTGAGGAAGATAACATGGCTATCATCAAGGAATTCATG…
pS361_ara_mGFPmut3		AAGAAACCAATTGTCCATATTGCATCAGACATTGCCGTCACTGCGTCTTTTACTGGCTCTTCTCGCTAACCAAACCGGTAACCCCGCTTATTAAAAGCATTCTGTAACAAAGCGGGACCAAAGCCATGACAAAAACGCGTAACAAAAGTGTCTATAATCACGGCAGAAAAGTCCACATTGATTATTTGCACGGCGTCACACTTTGCTATGCCATAGCATTTTTATCCATAAGATTAGCGGATCCTACCTGACGCTTTTTATCGCAACTCTCTACTGTTTCTCCATACCCGTTTTTTGGGCTAACAGGAGGAATTAACCATGGTTCACCATCATCATCACcacGGTtcgggcAGCAAGGGGGAGGAACTTTTCACCGGTGTCGTTCCCATTTTGGTAGAG…
pS361_ara_mTagBFP2		AAGAAACCAATTGTCCATATTGCATCAGACATTGCCGTCACTGCGTCTTTTACTGGCTCTTCTCGCTAACCAAACCGGTAACCCCGCTTATTAAAAGCATTCTGTAACAAAGCGGGACCAAAGCCATGACAAAAACGCGTAACAAAAGTGTCTATAATCACGGCAGAAAAGTCCACATTGATTATTTGCACGGCGTCACACTTTGCTATGCCATAGCATTTTTATCCATAAGATTAGCGGATCCTACCTGACGCTTTTTATCGCAACTCTCTACTGTTTCTCCATACCCGTTTTTTGGGCTAACAGGAGGAATTAACCATGGTTCACCATCATCATCACcacGGTtcgggcGTTAGTAAGGGCGAGGAATTGATCAAAGAAAATATGCACATGAAGTTA…
pS381_ara_mCherry		AAGAAACCAATTGTCCATATTGCATCAGACATTGCCGTCACTGCGTCTTTTACTGGCTCTTCTCGCTAACCAAACCGGTAACCCCGCTTATTAAAAGCATTCTGTAACAAAGCGGGACCAAAGCCATGACAAAAACGCGTAACAAAAGTGTCTATAATCACGGCAGAAAAGTCCACATTGATTATTTGCACGGCGTCACACTTTGCTATGCCATAGCATTTTTATCCATAAGATTAGCGGATCCTACCTGACGCTTTTTATCGCAACTCTCTACTGTTTCTCCATACCCGTTTTTTGGGCTAACAGGAGGAATTAACCATGGTTCACCATCATCATCACcacGGTtcgggcGTCTCGAAAGGTGAGGAAGATAACATGGCTATCATCAAGGAATTCATG…
pS381_ara_mGFPmut3		AAGAAACCAATTGTCCATATTGCATCAGACATTGCCGTCACTGCGTCTTTTACTGGCTCTTCTCGCTAACCAAACCGGTAACCCCGCTTATTAAAAGCATTCTGTAACAAAGCGGGACCAAAGCCATGACAAAAACGCGTAACAAAAGTGTCTATAATCACGGCAGAAAAGTCCACATTGATTATTTGCACGGCGTCACACTTTGCTATGCCATAGCATTTTTATCCATAAGATTAGCGGATCCTACCTGACGCTTTTTATCGCAACTCTCTACTGTTTCTCCATACCCGTTTTTTGGGCTAACAGGAGGAATTAACCATGGTTCACCATCATCATCACcacGGTtcgggcAGCAAGGGGGAGGAACTTTTCACCGGTGTCGTTCCCATTTTGGTAGAG…
pS381_ara_mTagBFP2		AAGAAACCAATTGTCCATATTGCATCAGACATTGCCGTCACTGCGTCTTTTACTGGCTCTTCTCGCTAACCAAACCGGTAACCCCGCTTATTAAAAGCATTCTGTAACAAAGCGGGACCAAAGCCATGACAAAAACGCGTAACAAAAGTGTCTATAATCACGGCAGAAAAGTCCACATTGATTATTTGCACGGCGTCACACTTTGCTATGCCATAGCATTTTTATCCATAAGATTAGCGGATCCTACCTGACGCTTTTTATCGCAACTCTCTACTGTTTCTCCATACCCGTTTTTTGGGCTAACAGGAGGAATTAACCATGGTTCACCATCATCATCACcacGGTtcgggcGTTAGTAAGGGCGAGGAATTGATCAAAGAAAATATGCACATGAAGTTA…
